# *Paranannizziopsis* spp. associated with skin lesions in wild snakes in North America and development of a real-time PCR assay for rapid detection of the fungus in clinical samples

**DOI:** 10.1101/2023.07.13.548879

**Authors:** Jeffrey M. Lorch, Megan E. Winzeler, Julia S. Lankton, Stephen Raverty, Heindrich N. Snyman, Helen Schwantje, Caeley Thacker, Susan Knowles, Hugh Y. Cai, Daniel A. Grear

**Affiliations:** U.S. Geological Survey – National Wildlife Health Center, 6006 Schroeder Road, Madison, Wisconsin USA, 53711; Animal Health Centre, Ministry of Agriculture, 1767 Angus Campbell Road, Abbotsford, British Columbia, Canada V3G 2M3; Animal Health Laboratory – Kemptville, University of Guelph, 79 Shearer Street, Kemptville, Ontario, Canada K0G 1J0; Wildlife and Habitat Branch, Ministry of Forests, Lands, Natural Resource Operations and Rural Development, 2080 Labieux Road, Nanaimo, British Columbia, Canada V9T 6J9; Animal Health Laboratory, Laboratory Services Division, University of Guelph, Guelph, Ontario N1G 2W1

## Abstract

The emergence of ophidiomycosis (or snake fungal disease) in snakes has prompted increased awareness of the potential effects of fungal infections on wild reptile populations. Yet, aside from *Ophidiomyces ophidiicola*, little is known about other mycoses affecting wild reptiles. The closely related genus *Paranannizziopsis* has been associated with dermatomycosis in snakes and tuataras in captive collections, and *P. australasiensis* was recently identified as the cause of skin infections in non-native wild panther chameleons (*Furcifer pardalis*) in Florida, USA. Here we describe five cases of *Paranannizziopsis* spp. associated with skin lesions in wild snakes in North America and one additional case from a captive snake from Connecticut, USA. In addition to demonstrating that wild Nearctic snakes can serve as a host for these fungi, we also provide evidence that the genus *Paranannizziopsis* is widespread in wild snakes, with cases being identified in Louisiana (USA), Minnesota (USA), Virginia (USA), and British Columbia (Canada). Phylogenetic analyses conducted on multiple loci of the fungal strains we isolated identified *P. australasiensis* in Louisiana and Virginia; the remaining strains from Minnesota and British Columbia did not cluster with any of the described species of *Paranannizziopsis*, although the strains from British Columbia appear to represent a single lineage. Finally, we designed a pan-*Paranannizziopsis* real-time PCR assay targeting the internal transcribed spacer region 2. This assay successfully detected DNA of all described species of *Paranannizziopsis* and the two potentially novel taxa isolated in this study and did not cross-react with closely related fungi or other fungi commonly found on the skin of snakes. The assay was 100% sensitive and specific when screening clinical (skin tissue or skin swab) samples, although full determination of the assay’s performance will require additional follow up due to the small number of clinical samples (n=14 from 11 snakes) available for testing in our study. Nonetheless, the PCR assay can provide an important tool in further investigating the prevalence, distribution, and host range of *Paranannizziopsis* spp. and facilitate more rapid diagnosis of *Paranannizziopsis* spp. infections that are otherwise difficult to differentiate from other dermatomycoses.
