## Supplementary material for "*Paranannizziopsis* spp. associated with skin lesions in wild snakes in North America and development of a real-time PCR assay for rapid detection of the fungus in clinical samples": Table S1

### Sheet: Table S1
Strain Identifier	Species	ITS	MCM7	RPB2	TEF	BTUB	ACT	D1-D2	COX3
20-3833 / UAMH 12462	Paranannizziopsis sp. 2	OR100708	OR103169	OR103181	OR103193	OR103145	OR103133	OR100714	OR103157
NWHC 26609-1 / UAMH 12465	Paranannizziopsis sp. 1	OR100709	OR103170	OR103182	OR103194	OR103146	OR103134	OR100715	OR103158
NWHC 27236-1 / UAMH 12461	P. australasiensis	OR100710	OR103171	OR103183	OR103195	OR103147	OR103135	OR100716	OR103159
NWHC 24878-7	P. australasiensis	OR100711	OR103172	OR103184	OR103196	OR103148	OR103136	OR100717	OR103160
NWHC 26922-5 / UAMH 12464	P. australasiensis	OR100712	OR103173	OR103185	OR103197	OR103149	OR103137	OR100718	OR103161
NWHC 46748-1 / UAMH 12463	P. australasiensis	OR100713	OR103174	OR103186	OR103198	OR103150	OR103138	OR100719	OR103162
UAMH-10439	P. australasiensis	KF477218	OR103175	OR103187	OR103199	OR103151	OR103139	OR100720	OR103163
UAMH-11645	P. australasiensis (type)	NR_111879	OR103176	OR103188	OR103200	OR103152	OR103140	OR100721	OR103164
UAMH-10693	P. californiensis (type)	NR_111880	OR103177	OR103189	OR103201	OR103153	OR103141	OR100722	OR103165
DI16-471	P. tardicrescens (type)	NR_169928	OR103178	OR103190	OR103202	OR103154	OR103142	MG649407	OR103166
UAMH-10199	P. crustacea (type)	NR_111881	OR103179	OR103191	OR103203	OR103155	OR103143	OR100723	OR103167
CBS-133990	P. longispora (type)	HF547873	OR103180	OR103192	OR103204	OR103156	OR103144	HF547858	OR103168
CBS 122913	Ophidiomyces ophidiicola (type)	EU715819	JALAZP010000015	JALAZP010000018	KY474079	JALAZP010000045	HF547891	EU715820	JALAZP010000001
