## Supplementary material for "*Paranannizziopsis* spp. associated with skin lesions in wild snakes in North America and development of a real-time PCR assay for rapid detection of the fungus in clinical samples": Table S2

### Sheet: Table S2
Locus	Primer Name	Cycling Conditions	Reference
ITS	ITS5 (forward): 5' - GGA AGT AAA AGT CGT AAC AAG G - 3'	98°C for 2 min; 40 cycles of 98°C for 10 sec, 50°C for 30 sec, 72°C for 1 min; final extension of 72°C for 7 min	White, T.J., Bruns, T., Lee, S. & Taylor, J.W. Amplification and direct sequencing of fungal ribosomal RNA genes for phylogenetics. pp. 315-322 in Innis, M.A., Gelfand, D.H., Sninsky, J.J. & White, T.J. (eds), PCR Protocols: A Guide to Methods and Applications. Academic Press Inc., New York. (1990).
	ITS4 (reverse): 5' - TCC TCC GCT TAT TGA TAT GC - 3'		White, T.J., Bruns, T., Lee, S. & Taylor, J.W. Amplification and direct sequencing of fungal ribosomal RNA genes for phylogenetics. pp. 315-322 in Innis, M.A., Gelfand, D.H., Sninsky, J.J. & White, T.J. (eds), PCR Protocols: A Guide to Methods and Applications. Academic Press Inc., New York. (1990).
D1-D2	NL1 (forward): 5' - GCA TAT CAA TAA GCG GAG GAA AAG - 3'	94°C for 5 min; 40 cycles of 94°C for 45 sec, 55°C for 30 sec, 72°C for 1 min; final extension of 72°C for 10 min	Kurtzman CP, Robnett CJ. 1997. Identification of clinically important ascomycetous yeasts based on nucleotide divergence in the 5' end of the large-subunit (26S) ribosomal DNA gene. Journal of Clinical Microbiology 35:1216-1223.
	NL4 (reverse): 5' - GGT CCG TGT TTC AAG ACG G - 3'		Kurtzman CP, Robnett CJ. 1997. Identification of clinically important ascomycetous yeasts based on nucleotide divergence in the 5' end of the large-subunit (26S) ribosomal DNA gene. Journal of Clinical Microbiology 35:1216-1223.
ACT	ACT-1-CO (forward): 5' - GAC GAT TAT GGA GAA GAT CTG GC - 3'	95°C for 5 min; 46 cycles of 94°C for 45 sec, 58°C for 45 sec, 72°C for 1 min; final extension of 72°C for 10 min	Franklinos et al. 2017. Emerging fungal pathogen Ophidiomyces ophiodiicola in wild European snakes. Scientific Reports 7: article number 3844.
	ACT-4r-CO (reverse): 5' - CCR ATC CAG ACV GAG TAT TTA CG - 3'		Franklinos et al. 2017. Emerging fungal pathogen Ophidiomyces ophiodiicola in wild European snakes. Scientific Reports 7: article number 3844.
BTUB	bTUB-F (forward): 5' - TGG GCY AAR GGY CAC TAC ACY GA - 3'	94°C for 5 min; 40 cycles of 94°C for 1 min, 55°C for 1 min, 68°C for 2 min; final extension of 68°C for 10 min	Tartar A, Boucias DG, Adams BJ and Becnel JJ. 2002. Phylogenetic identifies the invertebrate pathogen Helicosporidium sp. as a green alga (Chlorophyta). International Journal of Systematic and Evolutionary Microbiology 52:273–279.
	bTUB-R (reverse): 5' - TCA GTG AAC TCC ATC TCR TCC AT - 3'		Tartar A, Boucias DG, Adams BJ and Becnel JJ. 2002. Phylogenetic identifies the invertebrate pathogen Helicosporidium sp. as a green alga (Chlorophyta). International Journal of Systematic and Evolutionary Microbiology 52:273–279.
MCM7	MCM7-709 (forward): 5' - ACN MGN GTN TCV GAY GTH AAR CC - 3'	94°C for 2 min; 47 cycles of 94°C for 1 min, 55°C for 1 min, 72°C for 1 min and 40 sec; final extension of 72°C for 10 min	Schmitt I, Crespo A, Divakar PK, Fankhauser JD, Herman-Sackett E, Kalb K, Nelsen MP, Nelson NA, Rivas-Plata E, Shimp AD, Widhelm T, Lumbsch HT. 2009. New primers for promising single-copy genes in fungal phylogenetics and systematics. Persoonia 23: 35-40.
	MCM7-1348 (reverse): 5' - GAY TTD GCN ACN CCN GGR TCW CCC AT - 3'		Schmitt I, Crespo A, Divakar PK, Fankhauser JD, Herman-Sackett E, Kalb K, Nelsen MP, Nelson NA, Rivas-Plata E, Shimp AD, Widhelm T, Lumbsch HT. 2009. New primers for promising single-copy genes in fungal phylogenetics and systematics. Persoonia 23: 35-40.
RPB2	RPB2-7cF (forward): 5' - ATG GGY AAR CAA GCY ATG GG - 3'	94°C for 5 min; 47 cycles of 94°C for 1 min, 50°C for 2 min, 72°C for 2 min and 10 sec; final extension of 72°C for 10 min	Liu YJ, Whelen S, Hall BD. 1999. Phylogenetic relationships among ascomycetes: evidence from an RNA polymerase II subunit. Mol. Biol. Evol. 16:1799–1808.
	RPB2-3053bR (reverse): 5' - TGR ATY TTR TCR TCS ACC AT - 3'		Reeb V, Lutzoni F, Roux C. 2004. Contribution of RPB2 to multilocus phylogenetic studies of the euascomycetes (Pezizomycotina, Fungi) with special emphasis on the lichen-forming Acarosporaceae and evolution of polyspory. Mol. Phylogenet. Evol. 32:1036–1060.
TEF	EF-DermF (forward): 5' - CAC ATT AAC TTG GTC GTT ATC G - 3'	96°C for 6 min; 41 cycles of 94°C for30 sec, 58°C for 30 sec, 72°C for 1 min; final extension of 72°C for 10 min	Mirhendi H, Makimura K, de Hoog GS, Rezaei-Matehkolaei A, Najafzadeh MJ, Umeda Y, Ahmadi B. 2015. Translation elongation factor 1-α gene as a potential taxonomic and identification marker in dermatophytes. Medical Mycology 53:215-224.
	EF-DermR (reverse): 5' - CAT CCT TGG AGA TAC CAG C - 3'		Mirhendi H, Makimura K, de Hoog GS, Rezaei-Matehkolaei A, Najafzadeh MJ, Umeda Y, Ahmadi B. 2015. Translation elongation factor 1-α gene as a potential taxonomic and identification marker in dermatophytes. Medical Mycology 53:215-224.
COX3	Ony-COX3-F (forward): 5' - TRG TWT CWC CWT CAC CWT GAC C - 3'	95°C for 5 min; 40 cycles of 95°C for 30 sec, 50°C for 30 sec, 68°C for 45 sec*; final extension of 68°C for 10 min	this study
	Ony-COX3-R (reverse): 5' - TAA TCA DAC WAC ATC WAC AAA ATG TC - 3'		this study
	Paran COX3 seq F (forward): 5' - GAT TTG TTG GTT TTG TAG ATG CAG AAG G - 3'	internal sequencing primer for COX3 amplicon of Paranannizziopsis sp. 2	this study
	Paran COX3 seq F (reverse): 5' - ATT CCA TCA TAA ACT AAT TTA CCT TCA GG - 3'	internal sequencing primer for COX3 amplicon of Paranannizziopsis sp. 2	this study
*extension time increased to 3 min for isolates with introns within COX3
