## Supplementary material for "*Paranannizziopsis* spp. associated with skin lesions in wild snakes in North America and development of a real-time PCR assay for rapid detection of the fungus in clinical samples": Table S3

### Sheet: Table S3
Isolate ID	Species	Category	PCR Result	Ct	ITS GenBank #
NWHC 44736-30-02-02	Alternaria sp.	snake-associated non-target	-	Undetermined	KP691485
UAMH 3551	Arachonotheca glomerata	near neighbor non-target	-	Undetermined	KF477241
UAMH 2941	Arthroderma quadfifidum	near neighbor non-target	-	Undetermined	LR136964
NWHC 24821-01-02-01	Aspergillus sp.	snake-associated non-target	-	Undetermined	KP691489
UAMH 2846	Auxarthron alboluteum	near neighbor non-target	-	Undetermined	AY177303
UAMH 3151	Auxarthron californiense	near neighbor non-target	-	Undetermined	MH858121
NWHC 44736-02-01-01	Beauveria sp.	snake-associated non-target	-	Undetermined	KP691490
NWHC 24392-01-03-04	Bionectria sp.	snake-associated non-target	-	Undetermined	KP691491
NWHC 24266-04-05-01	Cladosporium sp.	snake-associated non-target	-	Undetermined	KP691492
NWHC 24392-01-02-02	Hypocreales sp.	snake-associated non-target	-	Undetermined	KP691493
NWHC 24415-01-02-02	Isaria sp.	snake-associated non-target	-	Undetermined	KP691494
NWHC 24266-01-03-02	Metahizium sp.	snake-associated non-target	-	Undetermined	KP691495
NWHC 24266-01-01-01A	Mucor sp.	snake-associated non-target	-	Undetermined	KP691496
NWHC 44736-32-02-01	Myriodontium sp.	near neighbor non-target	-	Undetermined	KP691497
CBS 133988	Nannizziopsis arthrosporioides	near neighbor non-target	-	Undetermined	NR_111523
UAMH 11185	Nannizziopsis barbatae	near neighbor non-target	-	Undetermined	JF323871
CBS 133985	Nannizziopsis chlamydospora	near neighbor non-target	-	Undetermined	NR_111522
UAMH 9666	Nannizziopsis crocodili	near neighbor non-target	-	Undetermined	KF477204
UAMH 7583	Nannizziopsis dermatitidis	near neighbor non-target	-	Undetermined	KF477200
CBS 133987	Nannizziopsis draconii	near neighbor non-target	-	Undetermined	MH866068
UAMH 7859	Nannizziopsis hominis	near neighbor non-target	-	Undetermined	KF477215
UAMH 10417	Nannizziopsis infrequens	near neighbor non-target	-	Undetermined	AY744467
UAMH 5875	Nannizziopsis obscura	near neighbor non-target	-	Undetermined	KF477217
CBS 133989	Nannizziopsis pluriseptata	near neighbor non-target	-	Undetermined	NR_111524
UAMH 3527	Nannizziopsis vriesii	near neighbor non-target	-	Undetermined	KF477198
CBS 122913	Ophidiomyces ophiodiicola	near neighbor non-target	-	Undetermined	EU715819
UAMH 10768	Ophidiomyces ophiodiicola	near neighbor non-target	-	Undetermined	KF477234
NWHC 44736-01-01-01	Paecilomyces sp.	snake-associated non-target	-	Undetermined	KP691498
NWHC 24878-7	Paranannizziopsis australasiensis	target organism	+	21.8621	OR100711
NWHC 26922-5	Paranannizziopsis australasiensis	target organism	+	19.9454	OR100712
NWHC 27236-1	Paranannizziopsis australasiensis	target organism	+	20.6326	OR100710
UAMH 11645	Paranannizziopsis australasiensis	target organism	+	21.2336	NR_111879
NWHC 46748-1	Paranannizziopsis australasiensis	target organism	+	20.9888	OR100713
UAMH 10439	Paranannizziopsis australiensis	target organism	+	35.8573	KF477218
UAMH 10693	Paranannizziopsis californiensis	target organism	+	23.9449	KF477224
UAMH 10199	Paranannizziopsis crustacea	target organism	+	17.5643	KF477225
CBS 133990	Paranannizziopsis longispora	target organism	+	19.4157	HF547873
DI16-471	Paranannizziopsis tardicrescens	target organism	+	21.9931	MG649406
NWHC 26609-1	Paranannizziopsis sp.	target organism	+	21.6252	OR100709
20-3833	Paranannizziopsis sp.	target organism	+	20.9351	OR100708
NWHC 24281-01-01-01	Penicillium sp.	snake-associated non-target	-	Undetermined	KP691500
NWHC 44736-43-05-04A	Penicillium sp.	snake-associated non-target	-	Undetermined	KP691499
44781-13 UAMH 8392	Pseudoamauroascus australiensis	near neighbor non-target	-	Undetermined	AJ131787
NWHC 44736-03-02-01	Purpureocillium lilacinum	snake-associated non-target	-	Undetermined	KP691502
NWHC 24281-01-02-01	Trichocomaceae sp.	snake-associated non-target	-	Undetermined	KP691503
NWHC 24826-01-01-01A	Trichoderma sp.	snake-associated non-target	-	Undetermined	KP691504
NWHC 24411-01-01-02	Trichophyton sp.	near neighbor non-target	-	Undetermined	KP691486
NWHC 44736-44-01-01	Trichophyton sp.	near neighbor non-target	-	Undetermined	KP691487
UAMH 3880	Uncinoocarpus reesii	near neighbor non-target	-	Undetermined	AJ271419
