## Supplementary material for "*Paranannizziopsis* spp. associated with skin lesions in wild snakes in North America and development of a real-time PCR assay for rapid detection of the fungus in clinical samples": Table S4

### Sheet: Table S4
Case Number	Host Species	Location	Date Collected	Ophidiomyces qPCR Result	Ophidiomyces Ct	Paranannizziopsis Status	Paranannizziopsis qPCR Result	Ct
24878-7	Coluber constrictor	Virginia Beach County, Virginia, USA	26 April 2014	+	33.9664	+	+	21.8749
26609-1 (dorsall scale lesion)	Pituophis catenifer	Chisago County, Minnesota, USA	16 June 2015	-	Undetermined	+	+	22.4413
26609-1 (ventral scale lesion)	Pituophis catenifer	Chisago County, Minnesota, USA	16 June 2015	-	Undetermined	+	+	31.1617
26922-5 (ventral skin lesion #1)	Liodytes rigida rigida	Orleans County, Louisiana, USA	5 November 2015	-	Undetermined	+	+	37.3801
26922-5 (ventral skin lesion #2)	Liodytes rigida rigida	Orleans County, Louisiana, USA	5 November 2015	+	37.1464	+	+	33.811
27236-1	Pantherophis sp.	Fairfax County, Virginia, USA	22 April 2016	-	Undetermined	+	+	39.8309
20-3833* (dorsal skin lesion)	Thamnophis sp.	Gabriola Island, British Columbia, Canada	10 June 2020	-	Undetermined	+	+	31.0994
20-3833 *(ventral skin lesion)	Thamnophis sp.	Gabriola Island, British Columbia, Canada	10 June 2020	-	Undetermined	+	+	25.9898
46748-1	Gonyosoma boulengeri	Litchfield County, Connecticut, USA	18 March 2018	-	Undetermined	+	+	32.5373
K22-047521A	Thamnophis elegans	Blue Heron Reserve, Chilliwack, British Columbia, Canada	25 May 2022	-	Undetermined	+	+	24.3765
K22-047521B	Thamnophis elegans	Blue Heron Reserve, Chilliwack, British Columbia, Canada	25 May 2022	-	Undetermined	+	+	21.8206
K22-047523	Thamnophis elegans	Blue Heron Reserve, Chilliwack, British Columbia, Canada	25 May 2022	-	Undetermined	+	+	24.5726
K22-053463	Thamnophis sirtalis	Hayward Lake, British Columbia, Canada	21 June 2022	-	Undetermined	+	+	26.8008
K22-056652	Thamnophis elegans	Lighthouse Reserve, Vancouver Island, Bristish Columbia, Canada	30 June 2022	-	Undetermined	+	+	22.7354
24878-1	Nerodia taxispilota	Virginia Beach County, Virginia, USA	4 April 2014	+	25.0707	-	-	Undetermined
24878-5	Coluber constrictor	Virginia Beach County, Virginia, USA	11 April 2014	+	23.257	-	-	Undetermined
24878-6	Nerodia sipedon	Virginia Beach County, Virginia, USA	26 April 2014	+	23.1395	-	-	Undetermined
24878-9	Nerodia sipedon	Virginia Beach County, Virginia, USA	7 June 2014	+	24.61	-	-	Undetermined
24878-2	Farancia erytrogramma	Virginia Beach County, Virginia, USA	4 April 2014	-	Undetermined	-	-	Undetermined
24878-3	Nerodia sipedon	Virginia Beach County, Virginia, USA	4 April 2014	-	Undetermined	-	-	Undetermined
24878-4	Nerodia taxispilota	Virginia Beach County, Virginia, USA	4 April 2014	-	Undetermined	-	-	Undetermined
22687-1	Nerodia sipedon insularum	Ottawa County, Ohio, USA	20 July 2009	+	27.0864	-	-	Undetermined
22747-6	Nerodia sipedon insularum	Ottawa County, Ohio, USA	21 June 2009	+	28.0141	-	-	Undetermined
23942-1	Nerodia sipedon	Norfolk County, Massachusetts, USA	10 April 2012	+	24.0164	-	-	Undetermined
24022-1	Crotalus horridus	Houston County, Minnesota, USA	11 July 2012	+	22.4493	-	-	Undetermined
24022-2	Crotalus horridus	Houston County, Minnesota, USA	11 July 2012	+	22.3159	-	-	Undetermined
24392-1	Lampropeltis triangulum	Barnstable County, Massachusetts, USA	13 May 2013	+	20.2691	-	-	Undetermined
24393-1	Lampropeltis nigra	Jackson County, Alabama, USA	8 May 2013	+	24.1864	-	-	Undetermined
24900-1	Regina septemvittata	Jessamine County, Kentucky, USA	2 July 2014	+	28.0002	-	-	Undetermined
23906-1	Pantherophis sp.	Passaic County, New Jersey, USA	13 March 2012	+	21.7654	-	-	Undetermined
23913-1	Crotalus horridus	Norfolk County, Massachusetts, USA	7 April 2012	+	22.9744	-	-	Undetermined
24266-1	Sistrurus miliarius barbouri	Volusia County, Florida, USA	25 September 2012	+	22.9601	-	-	Undetermined
24266-2	Sistrurus miliarius barbouri	Volusia County, Florida, USA	18 October 2012	+	23.8543	-	-	Undetermined
24267-1	Lampropeltis triangulum	Iowa County, Wisconsin, USA	16 May 2012	+	24.0508	-	-	Undetermined
44736-14	Crotalus horridus	Passaic County, New Jersey, USA	June 2012	+	22.1123	-	-	Undetermined
44736-16B	Pantherophis sp.	Morris County, New Jersey, USA	12 March 2013	+	21.3665	-	-	Undetermined
44736-18	Coluber constrictor	Morris County, New Jersey, USA	18 January 2013	+	24.2846	-	-	Undetermined
44736-46	Pituophis catenifer	Sherburne County, Minnesota, USA	7 May 2013	+	23.2888	-	-	Undetermined
44736-49	Nerodia sipedon	Windham County, Connecticut, USA	18 November 2013	+	22.2344	-	-	Undetermined
44736-53	Crotalus horridus	Houston County, Minnesota, USA	23 May 2014	+	22.5531	-	-	Undetermined
44736-55	Crotalus horridus	Houston County, Minnesota, USA	23 May 2014	+	22.9842	-	-	Undetermined
44736-56	Crotalus horridus	Houston County, Minnesota, USA	23 May 2014	+	23.1822	-	-	Undetermined
*a sample from this same animal tested at the Animal Health Laboratory at the University of Geulph was weakly positive for Ophidiomyces (Ct = 38.17) by real-time PCR
