## Supplementary material for "*Paranannizziopsis* spp. associated with skin lesions in wild snakes in North America and development of a real-time PCR assay for rapid detection of the fungus in clinical samples": Table S5

### Sheet: Table S5
Plate Number	DNA target quantity (fg)	DNA target quantity (copy number)	Ct
1	50000	2.24874e+08	12.2071
1	500	2.24874e+06	18.8732
1	50	224874	21.9789
1	2.5	11243.7	26.1746
1	0.625	2810.93	28.2136
1	0.15625	702.733	30.1192
1	0.0390625	175.683	32.0947
1	0.00976562	43.9208	34.3123
1	0.00244141	10.9802	35.8952
1	0.000610352	2.74505	36.9245
1	0.000152588	0.686262	39.2764
1	3.8147e-05	0.171566	39.636
1	50000	2.24874e+08	11.9079
1	500	2.24874e+06	18.7726
1	50	224874	21.9623
1	2.5	11243.7	26.2846
1	0.625	2810.93	28.1091
1	0.15625	702.733	30.0876
1	0.0390625	175.683	31.8648
1	0.00976562	43.9208	33.8089
1	0.00244141	10.9802	36.2818
1	0.000610352	2.74505	39.1463
1	0.000152588	0.686262	39.4865
1	3.8147e-05	0.171566	NA
1	50000	2.24874e+08	12.033
1	500	2.24874e+06	18.6323
1	50	224874	22.0137
1	2.5	11243.7	26.2451
1	0.625	2810.93	28.0939
1	0.15625	702.733	30.1476
1	0.0390625	175.683	31.883
1	0.00976562	43.9208	34.631
1	0.00244141	10.9802	35.3416
1	0.000610352	2.74505	37.0167
1	0.000152588	0.686262	38.4369
1	3.8147e-05	0.171566	NA
1	50000	2.24874e+08	12.0932
1	500	2.24874e+06	18.7233
1	50	224874	21.8434
1	2.5	11243.7	26.1486
1	0.625	2810.93	28.1074
1	0.15625	702.733	29.9687
1	0.0390625	175.683	32.0012
1	0.00976562	43.9208	33.5267
1	0.00244141	10.9802	35.2661
1	0.000610352	2.74505	37.0597
1	0.000152588	0.686262	NA
1	3.8147e-05	0.171566	NA
1	50000	2.24874e+08	12.022
1	500	2.24874e+06	18.3989
1	50	224874	21.822
1	2.5	11243.7	25.9964
1	0.625	2810.93	28.0655
1	0.15625	702.733	29.9706
1	0.0390625	175.683	31.9329
1	0.00976562	43.9208	33.67
1	0.00244141	10.9802	35.5798
1	0.000610352	2.74505	38.1134
1	0.000152588	0.686262	NA
1	3.8147e-05	0.171566	NA
1	50000	2.24874e+08	11.6063
1	500	2.24874e+06	18.4839
1	50	224874	21.6775
1	2.5	11243.7	26.0309
1	0.625	2810.93	27.9362
1	0.15625	702.733	29.7723
1	0.0390625	175.683	31.5819
1	0.00976562	43.9208	34.2531
1	0.00244141	10.9802	35.3682
1	0.000610352	2.74505	37.8787
1	0.000152588	0.686262	37.0659
1	3.8147e-05	0.171566	NA
1	50000	2.24874e+08	11.5131
1	500	2.24874e+06	18.643
1	50	224874	21.8034
1	2.5	11243.7	25.9708
1	0.625	2810.93	27.939
1	0.15625	702.733	29.891
1	0.0390625	175.683	31.801
1	0.00976562	43.9208	33.7429
1	0.00244141	10.9802	36.539
1	0.000610352	2.74505	NA
1	0.000152588	0.686262	NA
1	3.8147e-05	0.171566	NA
1	50000	2.24874e+08	12.0497
1	500	2.24874e+06	18.6481
1	50	224874	21.7763
1	2.5	11243.7	26.1277
1	0.625	2810.93	28.1681
1	0.15625	702.733	29.785
1	0.0390625	175.683	31.6843
1	0.00976562	43.9208	33.8208
1	0.00244141	10.9802	35.5289
1	0.000610352	2.74505	37.1617
1	0.000152588	0.686262	39.371
1	3.8147e-05	0.171566	38.8318
2	50000	2.24874e+08	11.4544
2	500	2.24874e+06	17.9511
2	50	224874	21.1085
2	2.5	11243.7	25.6235
2	0.625	2810.93	27.3239
2	0.15625	702.733	29.3063
2	0.0390625	175.683	31.3678
2	0.00976562	43.9208	33.3539
2	0.00244141	10.9802	35.0759
2	0.000610352	2.74505	37.5704
2	0.000152588	0.686262	NA
2	3.8147e-05	0.171566	41.4736
2	50000	2.24874e+08	11.2494
2	500	2.24874e+06	17.8281
2	50	224874	21.2343
2	2.5	11243.7	25.6056
2	0.625	2810.93	27.3236
2	0.15625	702.733	29.3665
2	0.0390625	175.683	31.2776
2	0.00976562	43.9208	33.1709
2	0.00244141	10.9802	35.3094
2	0.000610352	2.74505	35.9937
2	0.000152588	0.686262	NA
2	3.8147e-05	0.171566	39.9042
2	50000	2.24874e+08	11.1805
2	500	2.24874e+06	17.6458
2	50	224874	20.9483
2	2.5	11243.7	25.5419
2	0.625	2810.93	27.2551
2	0.15625	702.733	29.1802
2	0.0390625	175.683	31.084
2	0.00976562	43.9208	32.9993
2	0.00244141	10.9802	34.7807
2	0.000610352	2.74505	38.137
2	0.000152588	0.686262	39.8242
2	3.8147e-05	0.171566	NA
2	50000	2.24874e+08	10.9513
2	500	2.24874e+06	17.5926
2	50	224874	20.8805
2	2.5	11243.7	25.2186
2	0.625	2810.93	27.3008
2	0.15625	702.733	29.1157
2	0.0390625	175.683	30.9909
2	0.00976562	43.9208	33.004
2	0.00244141	10.9802	36.0475
2	0.000610352	2.74505	36.8855
2	0.000152588	0.686262	NA
2	3.8147e-05	0.171566	39.5825
2	50000	2.24874e+08	11.1164
2	500	2.24874e+06	17.5708
2	50	224874	20.9037
2	2.5	11243.7	25.2482
2	0.625	2810.93	27.0735
2	0.15625	702.733	29.0068
2	0.0390625	175.683	30.9554
2	0.00976562	43.9208	33.2577
2	0.00244141	10.9802	34.9973
2	0.000610352	2.74505	36.6173
2	0.000152588	0.686262	39.1509
2	3.8147e-05	0.171566	39.1931
2	50000	2.24874e+08	10.8679
2	500	2.24874e+06	17.3365
2	50	224874	20.8193
2	2.5	11243.7	25.1538
2	0.625	2810.93	27.0457
2	0.15625	702.733	29.0916
2	0.0390625	175.683	30.894
2	0.00976562	43.9208	32.7409
2	0.00244141	10.9802	35.0341
2	0.000610352	2.74505	37.3854
2	0.000152588	0.686262	40.042
2	3.8147e-05	0.171566	NA
2	50000	2.24874e+08	10.7136
2	500	2.24874e+06	17.4931
2	50	224874	20.8181
2	2.5	11243.7	25.1511
2	0.625	2810.93	27.0684
2	0.15625	702.733	29.1042
2	0.0390625	175.683	30.9808
2	0.00976562	43.9208	32.544
2	0.00244141	10.9802	35.0616
2	0.000610352	2.74505	36.8957
2	0.000152588	0.686262	NA
2	3.8147e-05	0.171566	NA
2	50000	2.24874e+08	10.8131
2	500	2.24874e+06	17.3511
2	50	224874	20.7255
2	2.5	11243.7	25.1992
2	0.625	2810.93	27.0494
2	0.15625	702.733	29.0148
2	0.0390625	175.683	30.7583
2	0.00976562	43.9208	33.0461
2	0.00244141	10.9802	34.6579
2	0.000610352	2.74505	39.1778
2	0.000152588	0.686262	39.5712
2	3.8147e-05	0.171566	40.0855
5	50000	2.24874e+08	12.2277
5	500	2.24874e+06	18.6329
5	50	224874	21.9738
5	2.5	11243.7	26.3158
5	0.625	2810.93	28.0206
5	0.15625	702.733	29.9875
5	0.0390625	175.683	31.4288
5	0.00976562	43.9208	33.4911
5	0.00244141	10.9802	34.8042
5	0.000610352	2.74505	37.4391
5	0.000152588	0.686262	39.6219
5	3.8147e-05	0.171566	NA
5	50000	2.24874e+08	12.0725
5	500	2.24874e+06	18.6953
5	50	224874	21.7887
5	2.5	11243.7	26.0131
5	0.625	2810.93	27.6976
5	0.15625	702.733	29.7634
5	0.0390625	175.683	31.4179
5	0.00976562	43.9208	33.382
5	0.00244141	10.9802	35.5421
5	0.000610352	2.74505	36.5004
5	0.000152588	0.686262	39.3946
5	3.8147e-05	0.171566	NA
5	50000	2.24874e+08	12.037
5	500	2.24874e+06	18.6252
5	50	224874	21.7538
5	2.5	11243.7	25.9071
5	0.625	2810.93	27.8577
5	0.15625	702.733	29.7792
5	0.0390625	175.683	31.4198
5	0.00976562	43.9208	33.0197
5	0.00244141	10.9802	35.0309
5	0.000610352	2.74505	36.2263
5	0.000152588	0.686262	39.8524
5	3.8147e-05	0.171566	NA
5	50000	2.24874e+08	12.0394
5	500	2.24874e+06	18.4613
5	50	224874	21.6232
5	2.5	11243.7	25.9609
5	0.625	2810.93	27.8505
5	0.15625	702.733	29.6868
5	0.0390625	175.683	31.3865
5	0.00976562	43.9208	33.0167
5	0.00244141	10.9802	35.9858
5	0.000610352	2.74505	36.4651
5	0.000152588	0.686262	38.2
5	3.8147e-05	0.171566	38.1621
5	50000	2.24874e+08	11.7979
5	500	2.24874e+06	18.3572
5	50	224874	21.7428
5	2.5	11243.7	26.085
5	0.625	2810.93	27.7348
5	0.15625	702.733	29.7221
5	0.0390625	175.683	31.6219
5	0.00976562	43.9208	33.2937
5	0.00244141	10.9802	35.0329
5	0.000610352	2.74505	37.3961
5	0.000152588	0.686262	37.1734
5	3.8147e-05	0.171566	NA
5	50000	2.24874e+08	12.0842
5	500	2.24874e+06	18.4439
5	50	224874	21.7579
5	2.5	11243.7	25.9713
5	0.625	2810.93	27.7304
5	0.15625	702.733	29.7104
5	0.0390625	175.683	31.2876
5	0.00976562	43.9208	33.4911
5	0.00244141	10.9802	34.8418
5	0.000610352	2.74505	36.1179
5	0.000152588	0.686262	37.8431
5	3.8147e-05	0.171566	39.9615
5	50000	2.24874e+08	11.5671
5	500	2.24874e+06	18.4596
5	50	224874	21.8508
5	2.5	11243.7	25.973
5	0.625	2810.93	27.6048
5	0.15625	702.733	29.644
5	0.0390625	175.683	31.578
5	0.00976562	43.9208	33.4849
5	0.00244141	10.9802	35.2039
5	0.000610352	2.74505	37.1733
5	0.000152588	0.686262	NA
5	3.8147e-05	0.171566	NA
5	50000	2.24874e+08	12.0326
5	500	2.24874e+06	18.5553
5	50	224874	21.8502
5	2.5	11243.7	26.6536
5	0.625	2810.93	28.5097
5	0.15625	702.733	29.6276
5	0.0390625	175.683	31.809
5	0.00976562	43.9208	33.0338
5	0.00244141	10.9802	34.8741
5	0.000610352	2.74505	36.4648
5	0.000152588	0.686262	NA
5	3.8147e-05	0.171566	39.6861
6	50000	2.24874e+08	11.2505
6	500	2.24874e+06	17.7759
6	50	224874	20.9494
6	2.5	11243.7	25.0454
6	0.625	2810.93	27.0651
6	0.15625	702.733	29.1218
6	0.0390625	175.683	30.8618
6	0.00976562	43.9208	32.6861
6	0.00244141	10.9802	35.1197
6	0.000610352	2.74505	36.9694
6	0.000152588	0.686262	36.7761
6	3.8147e-05	0.171566	NA
6	50000	2.24874e+08	10.9994
6	500	2.24874e+06	17.6644
6	50	224874	20.8873
6	2.5	11243.7	25.1633
6	0.625	2810.93	27.2916
6	0.15625	702.733	28.845
6	0.0390625	175.683	30.9375
6	0.00976562	43.9208	32.4744
6	0.00244141	10.9802	34.0224
6	0.000610352	2.74505	35.6799
6	0.000152588	0.686262	37.4938
6	3.8147e-05	0.171566	NA
6	50000	2.24874e+08	11.1373
6	500	2.24874e+06	17.4793
6	50	224874	20.8264
6	2.5	11243.7	24.9963
6	0.625	2810.93	26.8996
6	0.15625	702.733	28.778
6	0.0390625	175.683	30.5636
6	0.00976562	43.9208	32.4688
6	0.00244141	10.9802	34.3598
6	0.000610352	2.74505	35.2305
6	0.000152588	0.686262	37.5549
6	3.8147e-05	0.171566	NA
6	50000	2.24874e+08	10.852
6	500	2.24874e+06	17.3534
6	50	224874	20.7222
6	2.5	11243.7	24.8965
6	0.625	2810.93	26.7289
6	0.15625	702.733	28.7931
6	0.0390625	175.683	30.5923
6	0.00976562	43.9208	32.7543
6	0.00244141	10.9802	34.2125
6	0.000610352	2.74505	35.3919
6	0.000152588	0.686262	38.3435
6	3.8147e-05	0.171566	39.3576
6	50000	2.24874e+08	10.8884
6	500	2.24874e+06	17.2932
6	50	224874	20.6375
6	2.5	11243.7	24.7789
6	0.625	2810.93	26.6822
6	0.15625	702.733	28.7196
6	0.0390625	175.683	30.5316
6	0.00976562	43.9208	32.2483
6	0.00244141	10.9802	34.1865
6	0.000610352	2.74505	36.2297
6	0.000152588	0.686262	37.4476
6	3.8147e-05	0.171566	40.0906
6	50000	2.24874e+08	10.8928
6	500	2.24874e+06	17.1751
6	50	224874	20.6459
6	2.5	11243.7	24.7912
6	0.625	2810.93	26.8114
6	0.15625	702.733	28.6305
6	0.0390625	175.683	30.4227
6	0.00976562	43.9208	32.4002
6	0.00244141	10.9802	34.0458
6	0.000610352	2.74505	35.8826
6	0.000152588	0.686262	36.7845
6	3.8147e-05	0.171566	39.0795
6	50000	2.24874e+08	10.8303
6	500	2.24874e+06	17.2576
6	50	224874	20.6819
6	2.5	11243.7	24.8715
6	0.625	2810.93	26.5604
6	0.15625	702.733	28.5755
6	0.0390625	175.683	30.324
6	0.00976562	43.9208	32.3849
6	0.00244141	10.9802	34.2856
6	0.000610352	2.74505	35.5803
6	0.000152588	0.686262	38.1807
6	3.8147e-05	0.171566	39.0104
6	50000	2.24874e+08	10.9101
6	500	2.24874e+06	17.433
6	50	224874	20.7623
6	2.5	11243.7	25.0193
6	0.625	2810.93	26.7487
6	0.15625	702.733	28.7567
6	0.0390625	175.683	30.6455
6	0.00976562	43.9208	32.7023
6	0.00244141	10.9802	34.0998
6	0.000610352	2.74505	35.6943
6	0.000152588	0.686262	37.4091
6	3.8147e-05	0.171566	38.3092
7	50000	2.24874e+08	11.5514
7	500	2.24874e+06	17.8234
7	50	224874	21.2837
7	2.5	11243.7	25.7247
7	0.625	2810.93	27.6292
7	0.15625	702.733	29.7749
7	0.0390625	175.683	31.7231
7	0.00976562	43.9208	34.3146
7	0.00244141	10.9802	35.0546
7	0.000610352	2.74505	37.832
7	0.000152588	0.686262	38.0696
7	3.8147e-05	0.171566	NA
7	50000	2.24874e+08	11.1362
7	500	2.24874e+06	17.8896
7	50	224874	21.2679
7	2.5	11243.7	25.7349
7	0.625	2810.93	27.5605
7	0.15625	702.733	29.6
7	0.0390625	175.683	31.6223
7	0.00976562	43.9208	34.075
7	0.00244141	10.9802	36.0076
7	0.000610352	2.74505	36.861
7	0.000152588	0.686262	NA
7	3.8147e-05	0.171566	NA
7	50000	2.24874e+08	11.1089
7	500	2.24874e+06	17.7366
7	50	224874	21.1177
7	2.5	11243.7	25.6491
7	0.625	2810.93	27.5257
7	0.15625	702.733	29.4248
7	0.0390625	175.683	31.7719
7	0.00976562	43.9208	33.8549
7	0.00244141	10.9802	35.5726
7	0.000610352	2.74505	37.1736
7	0.000152588	0.686262	38.5027
7	3.8147e-05	0.171566	NA
7	50000	2.24874e+08	10.9994
7	500	2.24874e+06	17.713
7	50	224874	21.1116
7	2.5	11243.7	25.5804
7	0.625	2810.93	27.4963
7	0.15625	702.733	29.5868
7	0.0390625	175.683	31.4357
7	0.00976562	43.9208	33.4141
7	0.00244141	10.9802	35.4181
7	0.000610352	2.74505	39.1947
7	0.000152588	0.686262	38.2898
7	3.8147e-05	0.171566	NA
7	50000	2.24874e+08	11.0613
7	500	2.24874e+06	17.5801
7	50	224874	21.0053
7	2.5	11243.7	25.3977
7	0.625	2810.93	27.349
7	0.15625	702.733	29.2502
7	0.0390625	175.683	31.3258
7	0.00976562	43.9208	33.6608
7	0.00244141	10.9802	35.7106
7	0.000610352	2.74505	37.1971
7	0.000152588	0.686262	38.7513
7	3.8147e-05	0.171566	NA
7	50000	2.24874e+08	10.704
7	500	2.24874e+06	17.4605
7	50	224874	20.9829
7	2.5	11243.7	25.428
7	0.625	2810.93	27.3081
7	0.15625	702.733	29.2646
7	0.0390625	175.683	31.3481
7	0.00976562	43.9208	33.6679
7	0.00244141	10.9802	35.1547
7	0.000610352	2.74505	39.2481
7	0.000152588	0.686262	NA
7	3.8147e-05	0.171566	NA
7	50000	2.24874e+08	11.1708
7	500	2.24874e+06	17.4235
7	50	224874	20.8385
7	2.5	11243.7	25.3202
7	0.625	2810.93	27.3435
7	0.15625	702.733	29.4375
7	0.0390625	175.683	31.5476
7	0.00976562	43.9208	33.3947
7	0.00244141	10.9802	36.1406
7	0.000610352	2.74505	37.5041
7	0.000152588	0.686262	39.0486
7	3.8147e-05	0.171566	NA
7	50000	2.24874e+08	11.315
7	500	2.24874e+06	17.5981
7	50	224874	20.933
7	2.5	11243.7	25.2699
7	0.625	2810.93	27.2332
7	0.15625	702.733	29.4309
7	0.0390625	175.683	31.5022
7	0.00976562	43.9208	33.4194
7	0.00244141	10.9802	36.0778
7	0.000610352	2.74505	36.8802
7	0.000152588	0.686262	38.3913
7	3.8147e-05	0.171566	NA
9	50000	2.24874e+08	11.1941
9	500	2.24874e+06	17.8274
9	50	224874	20.9292
9	2.5	11243.7	25.6022
9	0.625	2810.93	27.4326
9	0.15625	702.733	29.4811
9	0.0390625	175.683	31.6392
9	0.00976562	43.9208	33.4778
9	0.00244141	10.9802	36.2545
9	0.000610352	2.74505	36.9488
9	0.000152588	0.686262	NA
9	3.8147e-05	0.171566	39.3876
9	50000	2.24874e+08	11.1003
9	500	2.24874e+06	17.7575
9	50	224874	20.9757
9	2.5	11243.7	25.4122
9	0.625	2810.93	27.4505
9	0.15625	702.733	29.5807
9	0.0390625	175.683	31.7669
9	0.00976562	43.9208	33.4595
9	0.00244141	10.9802	35.8674
9	0.000610352	2.74505	36.9972
9	0.000152588	0.686262	38.7222
9	3.8147e-05	0.171566	NA
9	50000	2.24874e+08	11.1423
9	500	2.24874e+06	17.6526
9	50	224874	21.0096
9	2.5	11243.7	25.4398
9	0.625	2810.93	27.5049
9	0.15625	702.733	29.4723
9	0.0390625	175.683	31.3713
9	0.00976562	43.9208	33.6476
9	0.00244141	10.9802	35.1306
9	0.000610352	2.74505	37.9739
9	0.000152588	0.686262	NA
9	3.8147e-05	0.171566	NA
9	50000	2.24874e+08	10.9283
9	500	2.24874e+06	17.7152
9	50	224874	20.9545
9	2.5	11243.7	25.2927
9	0.625	2810.93	27.38
9	0.15625	702.733	29.3244
9	0.0390625	175.683	31.2801
9	0.00976562	43.9208	33.1616
9	0.00244141	10.9802	35.1804
9	0.000610352	2.74505	37.3231
9	0.000152588	0.686262	39.5054
9	3.8147e-05	0.171566	NA
9	50000	2.24874e+08	11.0482
9	500	2.24874e+06	17.4807
9	50	224874	21.002
9	2.5	11243.7	25.3132
9	0.625	2810.93	27.3788
9	0.15625	702.733	29.4248
9	0.0390625	175.683	31.3531
9	0.00976562	43.9208	33.0122
9	0.00244141	10.9802	34.8665
9	0.000610352	2.74505	37.5662
9	0.000152588	0.686262	NA
9	3.8147e-05	0.171566	NA
9	50000	2.24874e+08	10.8261
9	500	2.24874e+06	17.6343
9	50	224874	20.9741
9	2.5	11243.7	25.3752
9	0.625	2810.93	27.3571
9	0.15625	702.733	29.3498
9	0.0390625	175.683	31.054
9	0.00976562	43.9208	33.3635
9	0.00244141	10.9802	35.76
9	0.000610352	2.74505	36.3326
9	0.000152588	0.686262	39.0362
9	3.8147e-05	0.171566	39.2146
9	50000	2.24874e+08	10.9652
9	500	2.24874e+06	17.2964
9	50	224874	20.9377
9	2.5	11243.7	25.3912
9	0.625	2810.93	27.1873
9	0.15625	702.733	29.3362
9	0.0390625	175.683	31.1901
9	0.00976562	43.9208	33.493
9	0.00244141	10.9802	35.9769
9	0.000610352	2.74505	37.2317
9	0.000152588	0.686262	38.5874
9	3.8147e-05	0.171566	NA
9	50000	2.24874e+08	11.1844
9	500	2.24874e+06	17.3372
9	50	224874	20.9045
9	2.5	11243.7	25.4477
9	0.625	2810.93	27.4041
9	0.15625	702.733	29.5154
9	0.0390625	175.683	31.4413
9	0.00976562	43.9208	33.2593
9	0.00244141	10.9802	36.3011
9	0.000610352	2.74505	37.2425
9	0.000152588	0.686262	39.4636
9	3.8147e-05	0.171566	39.5534
8	50000	2.24874e+08	11.2499
8	500	2.24874e+06	17.9069
8	50	224874	21.3138
8	2.5	11243.7	25.59
8	0.625	2810.93	27.5869
8	0.15625	702.733	29.7287
8	0.0390625	175.683	31.478
8	0.00976562	43.9208	34.0514
8	0.00244141	10.9802	35.8457
8	0.000610352	2.74505	37.9459
8	0.000152588	0.686262	NA
8	3.8147e-05	0.171566	NA
8	50000	2.24874e+08	11.0994
8	500	2.24874e+06	17.7885
8	50	224874	21.1671
8	2.5	11243.7	25.4046
8	0.625	2810.93	27.4505
8	0.15625	702.733	29.7081
8	0.0390625	175.683	31.3629
8	0.00976562	43.9208	33.4605
8	0.00244141	10.9802	35.9643
8	0.000610352	2.74505	37.3019
8	0.000152588	0.686262	38.5335
8	3.8147e-05	0.171566	39.5946
8	50000	2.24874e+08	11.2557
8	500	2.24874e+06	17.7962
8	50	224874	21.1131
8	2.5	11243.7	25.5054
8	0.625	2810.93	27.4987
8	0.15625	702.733	29.4974
8	0.0390625	175.683	31.4903
8	0.00976562	43.9208	33.9147
8	0.00244141	10.9802	35.7679
8	0.000610352	2.74505	37.6125
8	0.000152588	0.686262	NA
8	3.8147e-05	0.171566	NA
8	50000	2.24874e+08	10.9922
8	500	2.24874e+06	17.6148
8	50	224874	21.0301
8	2.5	11243.7	25.4045
8	0.625	2810.93	27.4924
8	0.15625	702.733	29.4901
8	0.0390625	175.683	31.3918
8	0.00976562	43.9208	33.3437
8	0.00244141	10.9802	35.8662
8	0.000610352	2.74505	37.8032
8	0.000152588	0.686262	39.9713
8	3.8147e-05	0.171566	39.5036
8	50000	2.24874e+08	10.8002
8	500	2.24874e+06	17.6445
8	50	224874	20.9916
8	2.5	11243.7	25.389
8	0.625	2810.93	27.4447
8	0.15625	702.733	29.4825
8	0.0390625	175.683	31.4145
8	0.00976562	43.9208	33.3326
8	0.00244141	10.9802	36.3205
8	0.000610352	2.74505	37.8997
8	0.000152588	0.686262	38.5602
8	3.8147e-05	0.171566	NA
8	50000	2.24874e+08	11.2438
8	500	2.24874e+06	17.5557
8	50	224874	20.9728
8	2.5	11243.7	25.3052
8	0.625	2810.93	27.2351
8	0.15625	702.733	29.231
8	0.0390625	175.683	31.2193
8	0.00976562	43.9208	33.3458
8	0.00244141	10.9802	35.0012
8	0.000610352	2.74505	36.3083
8	0.000152588	0.686262	40.8417
8	3.8147e-05	0.171566	40.7335
8	50000	2.24874e+08	11.0163
8	500	2.24874e+06	17.7098
8	50	224874	20.8823
8	2.5	11243.7	25.3251
8	0.625	2810.93	27.116
8	0.15625	702.733	29.2973
8	0.0390625	175.683	31.1922
8	0.00976562	43.9208	33.424
8	0.00244141	10.9802	35.4703
8	0.000610352	2.74505	37.3393
8	0.000152588	0.686262	38.9528
8	3.8147e-05	0.171566	NA
8	50000	2.24874e+08	11.0826
8	500	2.24874e+06	17.6644
8	50	224874	20.9104
8	2.5	11243.7	25.4232
8	0.625	2810.93	27.7026
8	0.15625	702.733	29.3128
8	0.0390625	175.683	31.4295
8	0.00976562	43.9208	33.4121
8	0.00244141	10.9802	35.6806
8	0.000610352	2.74505	36.0837
8	0.000152588	0.686262	NA
8	3.8147e-05	0.171566	NA
10	50000	2.24874e+08	10.9876
10	500	2.24874e+06	17.7718
10	50	224874	21.0449
10	2.5	11243.7	25.3195
10	0.625	2810.93	27.3859
10	0.15625	702.733	29.3907
10	0.0390625	175.683	31.2486
10	0.00976562	43.9208	33.7176
10	0.00244141	10.9802	34.7331
10	0.000610352	2.74505	36.8871
10	0.000152588	0.686262	38.46
10	3.8147e-05	0.171566	NA
10	50000	2.24874e+08	10.8098
10	500	2.24874e+06	17.5587
10	50	224874	20.9277
10	2.5	11243.7	25.1304
10	0.625	2810.93	27.1763
10	0.15625	702.733	29.2678
10	0.0390625	175.683	31.1189
10	0.00976562	43.9208	33.3222
10	0.00244141	10.9802	36.0258
10	0.000610352	2.74505	37.0452
10	0.000152588	0.686262	37.9206
10	3.8147e-05	0.171566	42.526
10	50000	2.24874e+08	11.1096
10	500	2.24874e+06	17.5004
10	50	224874	20.9093
10	2.5	11243.7	25.2826
10	0.625	2810.93	27.1782
10	0.15625	702.733	29.246
10	0.0390625	175.683	31.1507
10	0.00976562	43.9208	33.2952
10	0.00244141	10.9802	35.0043
10	0.000610352	2.74505	36.9525
10	0.000152588	0.686262	39.7908
10	3.8147e-05	0.171566	NA
10	50000	2.24874e+08	10.7893
10	500	2.24874e+06	17.5977
10	50	224874	20.8777
10	2.5	11243.7	25.3681
10	0.625	2810.93	27.0986
10	0.15625	702.733	29.0608
10	0.0390625	175.683	31.2467
10	0.00976562	43.9208	33.181
10	0.00244141	10.9802	34.9843
10	0.000610352	2.74505	37.4921
10	0.000152588	0.686262	NA
10	3.8147e-05	0.171566	NA
10	50000	2.24874e+08	10.8577
10	500	2.24874e+06	17.5544
10	50	224874	20.9802
10	2.5	11243.7	25.3326
10	0.625	2810.93	27.2752
10	0.15625	702.733	29.1517
10	0.0390625	175.683	31.1226
10	0.00976562	43.9208	32.6821
10	0.00244141	10.9802	35.5477
10	0.000610352	2.74505	37.2342
10	0.000152588	0.686262	39.0326
10	3.8147e-05	0.171566	NA
10	50000	2.24874e+08	10.841
10	500	2.24874e+06	17.594
10	50	224874	21.0114
10	2.5	11243.7	25.3498
10	0.625	2810.93	27.2549
10	0.15625	702.733	29.1941
10	0.0390625	175.683	31.3422
10	0.00976562	43.9208	33.1929
10	0.00244141	10.9802	35.2707
10	0.000610352	2.74505	36.7742
10	0.000152588	0.686262	39.4471
10	3.8147e-05	0.171566	NA
10	50000	2.24874e+08	11.2296
10	500	2.24874e+06	17.6366
10	50	224874	21.1209
10	2.5	11243.7	25.4813
10	0.625	2810.93	27.2533
10	0.15625	702.733	29.1881
10	0.0390625	175.683	31.0106
10	0.00976562	43.9208	33.2871
10	0.00244141	10.9802	35.2909
10	0.000610352	2.74505	37.2523
10	0.000152588	0.686262	39.2909
10	3.8147e-05	0.171566	NA
10	50000	2.24874e+08	11.2156
10	500	2.24874e+06	17.8935
10	50	224874	21.2932
10	2.5	11243.7	25.5123
10	0.625	2810.93	27.4351
10	0.15625	702.733	29.2297
10	0.0390625	175.683	31.3105
10	0.00976562	43.9208	33.1515
10	0.00244141	10.9802	35.846
10	0.000610352	2.74505	38.2179
10	0.000152588	0.686262	39.0907
10	3.8147e-05	0.171566	NA
11	50000	2.24874e+08	11.2518
11	500	2.24874e+06	17.924
11	50	224874	21.2532
11	2.5	11243.7	25.8395
11	0.625	2810.93	27.6834
11	0.15625	702.733	30.0107
11	0.0390625	175.683	32.1366
11	0.00976562	43.9208	34.1529
11	0.00244141	10.9802	36.76
11	0.000610352	2.74505	37.2258
11	0.000152588	0.686262	NA
11	3.8147e-05	0.171566	39.3218
11	50000	2.24874e+08	11.18
11	500	2.24874e+06	18.0411
11	50	224874	21.3405
11	2.5	11243.7	25.7371
11	0.625	2810.93	27.8679
11	0.15625	702.733	29.6636
11	0.0390625	175.683	31.8076
11	0.00976562	43.9208	34.4502
11	0.00244141	10.9802	36.1275
11	0.000610352	2.74505	38.1693
11	0.000152588	0.686262	39.4394
11	3.8147e-05	0.171566	NA
11	50000	2.24874e+08	10.6032
11	500	2.24874e+06	17.8206
11	50	224874	21.3037
11	2.5	11243.7	25.7139
11	0.625	2810.93	27.7314
11	0.15625	702.733	29.507
11	0.0390625	175.683	31.8718
11	0.00976562	43.9208	34.1294
11	0.00244141	10.9802	36.1823
11	0.000610352	2.74505	38.3903
11	0.000152588	0.686262	NA
11	3.8147e-05	0.171566	NA
11	50000	2.24874e+08	10.9808
11	500	2.24874e+06	17.7255
11	50	224874	21.1152
11	2.5	11243.7	25.617
11	0.625	2810.93	27.9053
11	0.15625	702.733	29.7918
11	0.0390625	175.683	31.9857
11	0.00976562	43.9208	34.3501
11	0.00244141	10.9802	36.0242
11	0.000610352	2.74505	39.3633
11	0.000152588	0.686262	38.1254
11	3.8147e-05	0.171566	NA
11	50000	2.24874e+08	10.3707
11	500	2.24874e+06	17.5646
11	50	224874	21.2847
11	2.5	11243.7	25.6366
11	0.625	2810.93	27.6137
11	0.15625	702.733	29.7209
11	0.0390625	175.683	31.9196
11	0.00976562	43.9208	33.689
11	0.00244141	10.9802	36.0653
11	0.000610352	2.74505	38.2874
11	0.000152588	0.686262	NA
11	3.8147e-05	0.171566	39.784
11	50000	2.24874e+08	11.4264
11	500	2.24874e+06	17.8045
11	50	224874	21.1559
11	2.5	11243.7	25.5719
11	0.625	2810.93	27.6927
11	0.15625	702.733	29.7236
11	0.0390625	175.683	31.7504
11	0.00976562	43.9208	33.7839
11	0.00244141	10.9802	35.6098
11	0.000610352	2.74505	36.948
11	0.000152588	0.686262	39.9848
11	3.8147e-05	0.171566	NA
11	50000	2.24874e+08	10.5985
11	500	2.24874e+06	17.6636
11	50	224874	21.193
11	2.5	11243.7	25.5996
11	0.625	2810.93	27.8367
11	0.15625	702.733	29.78
11	0.0390625	175.683	31.9507
11	0.00976562	43.9208	34.3301
11	0.00244141	10.9802	36.2415
11	0.000610352	2.74505	37.9842
11	0.000152588	0.686262	41.0692
11	3.8147e-05	0.171566	39.1142
11	50000	2.24874e+08	10.6538
11	500	2.24874e+06	17.8759
11	50	224874	21.2368
11	2.5	11243.7	26.0281
11	0.625	2810.93	27.8234
11	0.15625	702.733	29.9992
11	0.0390625	175.683	32.0493
11	0.00976562	43.9208	34.4655
11	0.00244141	10.9802	36.3919
11	0.000610352	2.74505	37.6515
11	0.000152588	0.686262	39.0506
11	3.8147e-05	0.171566	NA
12	50000	2.24874e+08	11.0641
12	500	2.24874e+06	17.7035
12	50	224874	21.1111
12	2.5	11243.7	25.6049
12	0.625	2810.93	27.7955
12	0.15625	702.733	29.9371
12	0.0390625	175.683	31.8926
12	0.00976562	43.9208	33.5915
12	0.00244141	10.9802	36.8944
12	0.000610352	2.74505	38.6096
12	0.000152588	0.686262	NA
12	3.8147e-05	0.171566	NA
12	50000	2.24874e+08	10.8875
12	500	2.24874e+06	17.5612
12	50	224874	20.9793
12	2.5	11243.7	25.5305
12	0.625	2810.93	27.6134
12	0.15625	702.733	29.7969
12	0.0390625	175.683	31.5016
12	0.00976562	43.9208	33.6107
12	0.00244141	10.9802	36.4067
12	0.000610352	2.74505	38.5371
12	0.000152588	0.686262	38.3386
12	3.8147e-05	0.171566	NA
12	50000	2.24874e+08	11.1509
12	500	2.24874e+06	17.5789
12	50	224874	21.0385
12	2.5	11243.7	25.4545
12	0.625	2810.93	27.5903
12	0.15625	702.733	29.5802
12	0.0390625	175.683	31.8032
12	0.00976562	43.9208	34.0056
12	0.00244141	10.9802	35.7824
12	0.000610352	2.74505	36.1863
12	0.000152588	0.686262	NA
12	3.8147e-05	0.171566	39.0226
12	50000	2.24874e+08	10.9116
12	500	2.24874e+06	17.5349
12	50	224874	21.0327
12	2.5	11243.7	25.5719
12	0.625	2810.93	27.5614
12	0.15625	702.733	29.6674
12	0.0390625	175.683	31.7039
12	0.00976562	43.9208	33.666
12	0.00244141	10.9802	35.6156
12	0.000610352	2.74505	38.729
12	0.000152588	0.686262	39.0221
12	3.8147e-05	0.171566	40.2747
12	50000	2.24874e+08	10.7398
12	500	2.24874e+06	17.4491
12	50	224874	21.0889
12	2.5	11243.7	25.4826
12	0.625	2810.93	27.5926
12	0.15625	702.733	29.6846
12	0.0390625	175.683	31.585
12	0.00976562	43.9208	33.4991
12	0.00244141	10.9802	35.4948
12	0.000610352	2.74505	37.0059
12	0.000152588	0.686262	NA
12	3.8147e-05	0.171566	NA
12	50000	2.24874e+08	10.6062
12	500	2.24874e+06	17.5502
12	50	224874	21.1267
12	2.5	11243.7	25.5679
12	0.625	2810.93	27.6529
12	0.15625	702.733	29.8505
12	0.0390625	175.683	31.8771
12	0.00976562	43.9208	33.5996
12	0.00244141	10.9802	35.288
12	0.000610352	2.74505	37.2197
12	0.000152588	0.686262	NA
12	3.8147e-05	0.171566	NA
12	50000	2.24874e+08	10.8515
12	500	2.24874e+06	17.8483
12	50	224874	21.1265
12	2.5	11243.7	25.4667
12	0.625	2810.93	27.7289
12	0.15625	702.733	29.6715
12	0.0390625	175.683	31.813
12	0.00976562	43.9208	33.4885
12	0.00244141	10.9802	35.5304
12	0.000610352	2.74505	37.3743
12	0.000152588	0.686262	NA
12	3.8147e-05	0.171566	39.1446
12	50000	2.24874e+08	11.1978
12	500	2.24874e+06	18.1966
12	50	224874	21.439
12	2.5	11243.7	25.7018
12	0.625	2810.93	27.9277
12	0.15625	702.733	29.7898
12	0.0390625	175.683	32.1655
12	0.00976562	43.9208	34.0447
12	0.00244141	10.9802	35.5476
12	0.000610352	2.74505	37.7545
12	0.000152588	0.686262	39.3568
12	3.8147e-05	0.171566	NA
